# The crystal structure of the TonB-dependent transporter YncD reveals a positively charged substrate binding site

**DOI:** 10.1101/2020.01.29.925891

**Authors:** Rhys Grinter, Trevor Lithgow

**Affiliations:** School of Biological Sciences, Monash University, Clayton 3800, Victoria, Australia; Infection and Immunity Program, Biomedicine Discovery Institute and Department of Microbiology, Monash University, Clayton 3800, Victoria, Australia

**Keywords:** YncD, Crystallography, Membrane Transport, Gram-Negative Bacteria, TonB-Dependent Transporter

## Abstract

The outer membrane of Gram-negative bacteria is highly impermeable to hydrophilic molecules larger than 600 Da, protecting these bacteria from toxins present in the environment. In order to transport nutrients across this impermeable membrane, Gram-negative bacteria utilise a diverse family of outer-membrane proteins called TonB-dependent transporters. The majority of this family transport iron-containing substrates. However, it is becoming increasingly clear that TonB-dependent transporters target chemically diverse substrates. In this work, we investigate the structure and phylogenetic distribution of the TonB-dependent transporter YncD. We show that while YncD is present in some enteropathogens including *E. coli* and *Salmonella* spp., it is also widespread in Gamma and Betaproteobacteria of environmental origin. We determine the structure of YncD, showing that despite a distant evolutionary relationship, it shares structural features with the ferric-citrate transporter FecA, including a compact positively-charged substrate-binding site. Despite these shared features, we show that YncD does not contribute to the growth of *E. coli* in pure culture under-iron limiting conditions or with ferric-citrate as an iron source. Previous studies on transcriptional regulation in *E. coli* show that YncD is not induced under iron-limiting conditions and is unresponsive to the Ferric uptake regulator (Fur). These observations combined with the data we present, suggest that YncD is not responsible for the transport of an iron-containing substrate.
