## Supplementary material for "The crystal structure of the TonB-dependent transporter YncD reveals a positively charged substrate binding site": Table S1

### Sheet: Sheet1
Sequence ID	Species	E-value (To E. coli YncD)	Strain Isolation Details	Phylum	Class
YNCD_ECOLI	Escherichia coli (strain K12)	0	isolated in the fall of 1922 from the stool of a convalescent diphtheria patient in Palo Alto, California,	Proteobacteria	Gammaproteobacteria
A0A0H3JEX9_ECO57	Escherichia coli O157:H7	0	Shiga toxin-producing Escherichia coli O157: H7 has become an important food- and waterborne pathogen that causes diarrhea,	Proteobacteria	Gammaproteobacteria
A0A0V9J5V7_9ENTR	Citrobacter sp. 50677481	0	Human Anal secretion	Proteobacteria	Gammaproteobacteria
A8AGL3_CITK8	Citrobacter koseri (strain ATCC BAA-895 / CDC 4225-83 / SGSC4696)	0	isolated in 1983 in Maryland where it caused neonatal meningitis	Proteobacteria	Gammaproteobacteria
Q8ZPD5_SALTY	Salmonella typhimurium (strain LT2 / SGSC1412 / ATCC 700720)	0	Unknown -- wild type strain isolated from a natural source, 1948	Proteobacteria	Gammaproteobacteria
A9MQZ4_SALAR	Salmonella arizonae (strain ATCC BAA-731 / CDC346-86 / RSK2980)	0	Animal tissue, corn snake, Oregon, United States, 1986	Proteobacteria	Gammaproteobacteria
A0A2X4WLW1_SALER	Salmonella enterica subsp. arizonae	0	a common gut inhabitant of reptiles	Proteobacteria	Gammaproteobacteria
A0A090UZX5_PSEVU	Pseudescherichia vulneris NBRC 102420	0	Isolated from a wound	Proteobacteria	Gammaproteobacteria
L0M2G6_ENTBF	Enterobacteriaceae bacterium (strain FGI 57)	0	a fungus garden of the leaf-cutter ant Atta colombica on Pipeline Road in Panama	Proteobacteria	Gammaproteobacteria
A0A2P5GUQ1_9ENTR	Superficieibacter electus	0	Intensive Care Unit Surfaces	Proteobacteria	Gammaproteobacteria
A0A3R9NNT4_9ENTR	Enterobacter huaxiensis	0	recovered from the blood of two different patients at West China Hospital, Chengdu, PR China	Proteobacteria	Gammaproteobacteria
A0A2X2EHB5_RAOPL	Raoultella planticola	0	commonly found in the environment, particularly in water, soil, and fish	Proteobacteria	Gammaproteobacteria
A0A0H3GQG7_KLEPH	Klebsiella pneumoniae subsp. pneumoniae (strain HS11286)	0	isolated from human sputum.	Proteobacteria	Gammaproteobacteria
W1DH48_KLEPN	Klebsiella pneumoniae IS43	0	General Hospital Vienna	Proteobacteria	Gammaproteobacteria
A6T9R9_KLEP7	Klebsiella pneumoniae subsp. pneumoniae (strain ATCC 700721 / MGH 78578)	0	Sputum from a 66 year-old man, 1994	Proteobacteria	Gammaproteobacteria
V5CWI7_ENTCL	Enterobacter cloacae S611	0	isolated from surface-sterilized germinating wheat seed	Proteobacteria	Gammaproteobacteria
A0A0H3G166_KLEAK	Klebsiella aerogenes (strain ATCC 13048 / DSM 30053 / JCM 1235 / KCTC 2190 / NBRC 13534 / NCIMB 10102 / NCTC 10006)	0	Sputum, South Carolina Dept. of Health and Environmental Control	Proteobacteria	Gammaproteobacteria
A0A0G3Q8J0_9GAMM	Phytobacter ursingii	0
A0A2X3EGP8_KLUCR	Kluyvera cryocrescens	0	nosocomial bacteremia in a patient with interstitial lung disease	Proteobacteria	Gammaproteobacteria
A0A2P8VLK3_9ENTR	Siccibacter turicensis	0	fruit powder switzerland	Proteobacteria	Gammaproteobacteria
E3G830_ENTLS	Enterobacter lignolyticus (strain SCF1)	0	found in natural environments such as water, sewage, soil, and vegetables; some species are found in human and animal species	Proteobacteria	Gammaproteobacteria
A0A085AK19_9ENTR	Trabulsiella guamensis ATCC 49490	0	Vacuum cleaner dust, Guam	Proteobacteria	Gammaproteobacteria
A0A3N1J2H5_9ENTR	Enterobacter sp. BIGb0383	0	microbiome of Caenorhabditis elegans	Proteobacteria	Gammaproteobacteria
A0A0J8VQQ2_9ENTR	Franconibacter pulveris	0	Fruit powder, zurich	Proteobacteria	Gammaproteobacteria
H5V7A7_ATLHE	Atlantibacter hermannii NBRC 105704	0
S3ISV7_9ENTR	Cedecea davisae DSM 4568	0	Human stool	Proteobacteria	Gammaproteobacteria
A0A0J5LP01_PLUGE	Pluralibacter gergoviae	0
W1H5G2_KLEPN	Klebsiella pneumoniae ISC21	0
A0A495AHN8_9ENTR	Enterobacter sp. R1(2018)	0
A0A0A2VJ30_BEABA	Beauveria bassiana D1-5	0
A0A071M309_9ENTR	Mangrovibacter sp. MFB070	0	isolated from an aquaculture farm in Cochin, India.	Proteobacteria	Gammaproteobacteria
Q32F50_SHIDS	Shigella dysenteriae serotype 1 (strain Sd197)	0
A0A085GER1_9ENTR	Buttiauxella agrestis ATCC 33320	0
A0A0U5L2I1_9GAMM	Erwinia gerundensis	0	a cosmopolitan epiphyte originally isolated from pome fruit trees.	Proteobacteria	Gammaproteobacteria
A0A2N5EP52_9GAMM	Yersiniaceae bacterium 2016Iso3	0
D4E804_SEROD	Serratia odorifera DSM 4582	0	isolated from a raw vegetable processing line a Serratia strain with strong biofilm-forming capacity	Proteobacteria	Gammaproteobacteria
D4GEA9_PANAM	Pantoea ananatis (strain LMG 20103)	0	Eucalyptus phytopathogen	Proteobacteria	Gammaproteobacteria
A0A1T4KVZ7_ENTAG	Enterobacter agglomerans	0
A0A0F7HDW7_SERFO	Serratia fonticola	0
A0A240C4B4_SERFI	Serratia ficaria	0
A0A2X5BTZ1_SERRU	Serratia rubidaea	0
A0A250B6D5_9ENTR	Gibbsiella quercinecans	0
L0M9M2_ENTBF	Enterobacteriaceae bacterium (strain FGI 57)	0
W0HYU3_9GAMM	Sodalis praecaptivus	0	Isolated from a hand wound following impalement with a tree branch.	Proteobacteria	Gammaproteobacteria
A0A4P8YJU9_9ENTR	Izhakiella sp. KSNA2	4.4e-312
A0A0L7T7S4_9GAMM	Erwinia iniecta	0	solated from crushed bodies of Russian wheat aphid	Proteobacteria	Gammaproteobacteria
A0A4R1N717_9GAMM	Sodalis sp. 159R	2.6e-306
A0A2I0G1J5_9GAMM	Enterobacterales bacterium CwR94	1.4e-305
D8MPI3_ERWBE	Erwinia billingiae (strain Eb661)	1.1e-304
A0A1I4VBV2_9ENTR	Izhakiella capsodis	2e-304	isolated from the mirid bug Capsodes infuscatus.	Proteobacteria	Gammaproteobacteria
A0A2G8EM73_9GAMM	Erwinia sp. OLSSP12	1.1e-303
A0A085JEY3_9GAMM	Tatumella ptyseos ATCC 33301	5.1e-302	Sputum, Baltimore, MD	Proteobacteria	Gammaproteobacteria
A0A447M4J8_SALBN	Salmonella bongori	9.9e-302
A0A0J8YI36_9GAMM	bacteria symbiont BFo1 of Frankliniella occidentalis	2.1e-301
A0A2P5INZ9_9GAMM	Pantoea sp. PSNIH6	1.7e-300
B2VBJ4_ERWT9	Erwinia tasmaniensis (strain DSM 17950 / CIP 109463 / Et1/99)	8.3e-300
A0A2S9IIG0_9GAMM	Pantoea coffeiphila	6e-299	ecovered from coffee seeds giving off a potato-like flavour were studied.	Proteobacteria	Gammaproteobacteria
A0A3R9FPK1_9GAMM	Erwinia sp. 198	2.2e-296
A0A0Q4MYX6_9GAMM	Erwinia sp. Leaf53	8.7e-296
A0A0Q4M9F3_9GAMM	Serratia sp. Leaf50	2.2e-295
A0A095T8R6_9GAMM	Tatumella morbirosei	2.4e-294
A0A014LVL6_9GAMM	Erwinia mallotivora	1.4e-289
H2J1M3_RAHAC	Rahnella aquatilis (strain ATCC 33071 / DSM 4594 / JCM 1683 / NBRC 105701 / NCIMB 13365 / CIP 78.65)	3.4e-289	isolated from Drinking water, France.	Proteobacteria	Gammaproteobacteria
A0A4R3YW44_9ENTR	Biostraticola tofi	2.8e-284
A0A3N9TG09_9VIBR	Vibrio sp. LJC006	9.9e-264
W1HPA3_KLEPN	Klebsiella pneumoniae IS39	4.9e-258
W1EHX4_KLEPN	Klebsiella pneumoniae IS53	1e-250
A0A261TCQ1_9BORD	Bordetella genomosp. 5	1.1e-250
A0A3A3GCR1_9BURK	Noviherbaspirillum sp. K1S02-23	1.1e-245
A0A0H4VVP6_9BORD	Bordetella hinzii	8.4e-244	Opportunistic pulmonary pathogen	Proteobacteria	Betaproteobacteria
A0A1M5WFE4_9BURK	Candidimonas bauzanensis	1.3e-243
A0A0S1Y9D8_9BORD	Bordetella sp. N	1.4e-240
A9IF94_BORPD	Bordetella petrii (strain ATCC BAA-461 / DSM 12804 / CCUG 43448)	2.7e-240	isolated from an anaerobic, dechlorinating bioreactor culture enriched from river sediment in Germany	Proteobacteria	Betaproteobacteria
D4XI85_9BURK	Achromobacter piechaudii ATCC 43553	3.3e-239	Nose wound, France	Proteobacteria	Betaproteobacteria
A0A0H2M5I3_VARPD	Variovorax paradoxus	4.6e-237
A0A157SHK2_9BORD	Bordetella ansorpii	1e-236
A0A261U1C3_9BORD	Bordetella genomosp. 4	6e-235
F4GNG9_PUSST	Pusillimonas sp. (strain T7-7)	4.8e-233
A0A410UXB5_9BURK	Janthinobacterium sp. 17J80-10	6.4e-233
A0A3N1XDZ5_9BURK	Comamonas sp. BIGb0124	3.3e-232
A0A2N4UGS7_9BURK	Pusillimonas sp. JR1/69-2-13	6.6e-232	isolated from a sample of nitrate- and radionuclide-contaminated groundwater in Russia.	Proteobacteria	Betaproteobacteria
A0A1I4NTN6_9BURK	Variovorax sp. OV329	2.3e-231
V2G2U9_9BURK	Cupriavidus sp. HPC(L)	1.3e-229
A0A368WU09_9BURK	Pusillimonas sp. EA3	1.9e-228
A0A126ZJ57_9BURK	Variovorax sp. PAMC 28711	2.9e-228	Isolated from Himantormia sp., an Antarctic lichen species collected on Barton Peninsula, King George Island, Antarctica	Proteobacteria	Betaproteobacteria
A0A244EFB9_9BURK	Variovorax sp. JS1663	3.9e-228
A0A1I5S4R6_9BURK	Variovorax sp. PDC80	6.8e-228
A0A2P8KRE4_9BURK	Variovorax sp. WS11	4.8e-227
A0A109D1U4_9BURK	Variovorax sp. WDL1	1.5e-226
A0A4R3V1Y1_9BURK	Paracandidimonas soli	5.7e-226	Isolated from soil.	Proteobacteria	Betaproteobacteria
A0A1G6RCE9_9BURK	Variovorax sp. CF079	1.1e-224
W0PBC2_9BURK	Advenella mimigardefordensis DPN7	1.3e-224	. Strains of this family (Fig. 2) have been detected in a variety of habitats, e.g. soil, sewage sludge, and also veterinary and clinical samples.	Proteobacteria	Betaproteobacteria
A0A1H4FD15_9BURK	Variovorax sp. YR216	4.8e-223
A0A2Z3HX37_9GAMM	Gammaproteobacteria bacterium ESL0073	5.3e-218
A0A147GS36_9BURK	Pseudacidovorax intermedius	2.1e-212
A0A3M6QPK2_9BURK	Corticibacter populi	2.6e-211
Q82S55_NITEU	Nitrosomonas europaea (strain ATCC 19718 / CIP 103999 / KCTC 2705 / NBRC 14298)	8.6e-210	obligate chemolithoautotroph that can derive all its energy and reductant for growth from the oxidation of ammonia to nitrite.	Proteobacteria	Betaproteobacteria
A0A171KR87_9BURK	Kerstersia gyiorum	5e-203
A0A378B2Z6_KLEPO	Klebsiella pneumoniae subsp. ozaenae	5.5e-202
A0A0U1Q3B1_9BURK	Lampropedia cohaerens	2.6e-201
A0A1W6LA37_9BURK	Rhizobacter gummiphilus	7.5e-201	a rubber-degrading bacterium isolated from the soil of a botanical garden in Japan.	Proteobacteria	Betaproteobacteria
A0A1G6LB21_9GAMM	Acinetobacter marinus	9.9e-199
A0A1B2M179_9GAMM	Acinetobacter larvae	6e-198
A0A4V6NPZ9_9NEIS	Uruburuella suis	6.4e-198	isolated from clinical specimens of pigs.	Proteobacteria	Betaproteobacteria
N9AIG7_9GAMM	Acinetobacter soli NIPH 2899	1.6e-197
A0A0S9NFX1_9BURK	Pseudorhodoferax sp. Leaf274	6e-197
A0A363RRR7_9BURK	Comamonas sp. JNW	5.4e-196
A0A014MHS3_9BURK	Comamonas aquatica DA1877	5.8e-196	Freshwater	Proteobacteria	Betaproteobacteria
A0A140HL98_9BURK	Ramlibacter tataouinensis	8.1e-196
D0J7S7_COMT2	Comamonas testosteroni (strain CNB-2)	1.3e-195
F0KN91_ACICP	Acinetobacter calcoaceticus (strain PHEA-2)	1.2e-194	Isolated from Industry Wastewater ▿	Proteobacteria	Gammaproteobacteria
A0A2A7UZW1_COMTR	Comamonas terrigena	2.6e-194
A0A1Z9YU89_9GAMM	Acinetobacter populi	1.1e-193
A0A1I7FES2_9BURK	Acidovorax caeni	3.4e-193
A0A3N7CF62_9BURK	Paucibacter sp. KBW04	6.9e-193
A0A1Y3CEJ3_9GAMM	Acinetobacter sp. ANC 4999	1.6e-192
A0A0Q4Y1L3_9BURK	Pseudorhodoferax sp. Leaf267	2.8e-191
N8NZW8_9GAMM	Acinetobacter bohemicus ANC 3994	1.8e-190
A0A0Q7AJE6_9BURK	Rhizobacter sp. Root404	1.8e-190
A0A1E7RFQ6_9GAMM	Acinetobacter qingfengensis	2.6e-190
A0A2S0MBY6_9BURK	Ottowia oryzae	1.6e-189	which has been isolated from Andong sikhye (fermented beverage)	Proteobacteria	Betaproteobacteria
A0A0Q6LB83_9BURK	Rhizobacter sp. Root29	2.1e-189
A0A1P8K341_9BURK	Rhodoferax koreense	2.1e-188
A0A0M4GVP7_9GAMM	Acinetobacter sp. TTH0-4	8.4e-188
V2UV07_9GAMM	Acinetobacter brisouii CIP 110357	1.4e-186	peat layer of a high moor, Yongneup wetland, korea	Proteobacteria	Gammaproteobacteria
A0A2V1HFX4_9GAMM	Serratia sp. S1B	5.2e-185
A0A385C2T7_9GAMM	Acinetobacter wuhouensis	8.3e-185
A0A3B7M4C8_9GAMM	Acinetobacter sp. WCHAc010052	1.9e-184
A0A2U3MXX0_9GAMM	Acinetobacter sp. KPC-SM-21	4.3e-184
A0A4C1WKQ8_9NEOP	Eumeta japonica	6.2e-184
X2HCA5_9NEIS	Snodgrassella alvi wkB2	1.8e-183
A0A1M5N1B9_9GAMM	Hydrocarboniphaga daqingensis	2e-183	isolated from a freshwater lake.	Proteobacteria	Gammaproteobacteria
A0A0D5YFB1_ACIBA	Acinetobacter baumannii	1.1e-182
A0A3B7PUD9_9GAMM	Acinetobacter sp. WCHAc010034	3.8e-182
A0A0C5J8D9_9RHOO	Rugosibacter aromaticivorans	2.7e-181
A0A0Q6W3F1_9BURK	Rhizobacter sp. Root1221	2.9e-181	Arabidopsis thaliana plant root	Proteobacteria	Betaproteobacteria
A0A0W7YXY2_9BURK	Comamonas kerstersii	3.6e-181	bacteremia in a patient with acute perforated appendicitis	Proteobacteria	Betaproteobacteria
A0A1W1XZC8_9NEIS	Andreprevotia lacus DSM 23236	3.2e-180
A0A369PLG9_9GAMM	Acinetobacter sp. RIT592	4.1e-180
A0A380UGG0_ACIJU	Acinetobacter junii	5.4e-180	his bacterium has been linked to nosocomial infections including catheter-related blood stream infections and cellulitis.	Proteobacteria	Gammaproteobacteria
A0A0Q7T5N8_9BURK	Pelomonas sp. Root1444	1.1e-179
V2UQQ6_9GAMM	Acinetobacter nectaris CIP 110549	1.6e-179
A0A0E2GK04_ACIRA	Acinetobacter radioresistens DSM 6976 = NBRC 102413 = CIP 103788	1.9e-179	cotton tampon	Proteobacteria	Gammaproteobacteria
A0A1V3J1Z2_9PAST	Rodentibacter trehalosifermentans	1.5e-178
A0A0N9VRY0_9GAMM	Acinetobacter equi	2.7e-176
A0A4R3UJN9_PELSC	Pelomonas saccharophila	3.1e-176
A0A4R7NZ33_9GAMM	Panacagrimonas perspica	8.8e-174	solated from the soil collected in a ginseng field in Pocheon province, South Korea	Proteobacteria	Gammaproteobacteria
A0A254N915_9BURK	Pelomonas puraquae	2.2e-173
A0A1S8CVI7_9GAMM	Alkanindiges sp. H1	3.7e-172
A0A4R3YN70_9GAMM	Luteibacter rhizovicinus	6.3e-172	isolated from rhizospheric soil of the plant Hordeum vulgare from Taastrop in Denmark.	Proteobacteria	Gammaproteobacteria
A0A4Q8LC09_9GAMM	Pseudoxanthomonas sp. NML171202	1.7e-171
A0A4Q5VJ30_9GAMM	Moraxellaceae bacterium	2.3e-171
A0A1K1RTB7_9GAMM	Luteibacter sp. UNCMF366Tsu5.1	6.9e-171
A0A133XLV9_9RHOO	Dechloromonas denitrificans	9.9e-171	isolated from the earthworm Aporrectodea caliginosa	Proteobacteria	Betaproteobacteria
A0A1I3AWY9_9PROT	Nitrosospira sp. Nsp14	1e-170
A0A145X2Y7_9GAMM	Acinetobacter sp. TGL-Y2	1.8e-170
A0A4R2IG71_9GAMM	Dokdonella fugitiva	3.8e-170	isolated from potting soil from Portugal	Proteobacteria	Gammaproteobacteria
A0A3M8SXH2_9GAMM	Lysobacter sp. ZS60	2e-169
I4VPH9_9GAMM	Rhodanobacter fulvus Jip2	2.6e-169
A0A1T5KN88_9GAMM	Pseudoxanthomonas indica	6.5e-168
A0A0R0CUL3_9GAMM	Stenotrophomonas chelatiphaga	1.6e-167
A0A160DXQ1_9GAMM	Dokdonella koreensis DS-123	3.8e-167	isolated from soil.	Proteobacteria	Gammaproteobacteria
A0A1I6MP04_9GAMM	Dyella sp. OK004	8.2e-167
A0A1H1GMD2_9GAMM	Pseudoxanthomonas sp. CF125	1.2e-166
A4XVG0_PSEMY	Pseudomonas mendocina (strain ymp)	1.4e-166
A0A286DF09_9GAMM	Pseudoxanthomonas wuyuanensis	4.4e-166	isolated from saline-alkali soil	Proteobacteria	Gammaproteobacteria
A0A4Q3LHC8_9BURK	Comamonadaceae bacterium	2.4e-165
A0A1H7WT26_9GAMM	Pseudoxanthomonas sp. GM95	6.5e-165
F5Y3F6_RAMTT	Ramlibacter tataouinensis (strain ATCC BAA-407 / DSM 14655 / LMG 21543 / TTB310)	1.1e-164
A0A1W6SPZ7_9PROT	Nitrosospira lacus	1.2e-164	Sub-desert soil, Tataouine, Tunisia, January 1999, Thierry Heulin	Proteobacteria	Gammaproteobacteria
A0A4Q1JV56_9GAMM	Pseudoxanthomonas sp. GSS15	2.4e-164
I7ZK18_9GAMM	Hydrocarboniphaga effusa AP103	3.3e-164	soil	Proteobacteria	Gammaproteobacteria
B8L6Y3_9GAMM	Stenotrophomonas sp. SKA14	6.9e-164
A0A2M9E3Y4_9GAMM	Xanthomonadaceae bacterium NML91-0213	1.5e-163
A0A1H9JUC6_9GAMM	Solimonas aquatica	1.9e-163
G7UU91_PSEUP	Pseudoxanthomonas spadix (strain BD-a59)	2.7e-163	It has been isolated from gasoline-contaminated sediment and is shown to be responsible for the in situ degradation of BTEX	Proteobacteria	Gammaproteobacteria
A0A369UJH1_9GAMM	Dyella sp. L4-6	4.2e-163
H0Q397_9RHOO	Azoarcus sp. KH32C	5.7e-163
A0A0H1AHA5_9GAMM	Luteimonas sp. FCS-9	6.5e-163
A0A1S8FZB0_9BURK	Polaromonas sp. C04	6.6e-163	Low pH soil (isolate)	Proteobacteria	Betaproteobacteria
A0A0Q5ZK33_9BURK	Ramlibacter sp. Leaf400	8.6e-163
A0A4R0YLB1_9GAMM	Dyella soli	1.9e-162
N6XLG4_9RHOO	Thauera sp. 63	2.3e-162
Q2Y942_NITMU	Nitrosospira multiformis (strain ATCC 25196 / NCIMB 11849 / C 71)	7.8e-162
H8L2W9_FRAAD	Frateuria aurantia (strain ATCC 33424 / DSM 6220 / NBRC 3245 / NCIMB 13370)	8.3e-162	Lilium auratum flower, Japan	Proteobacteria	-
A0A4V3UU19_9GAMM	Pseudofulvimonas gallinarii	2e-161
A0A290XBJ0_9GAMM	Luteimonas sp. 100111	2e-161
A0A1I4YGQ6_9PROT	Nitrosospira briensis	2.2e-161
A0A099CZ84_9GAMM	Oleiagrimonas soli	4.1e-161
A0A1I2HQE2_9GAMM	Fontimonas thermophila	7e-161	isolated from a freshwater hot spring,	Proteobacteria	Gammaproteobacteria
A0A1C3THW8_XANCT	Xanthomonas translucens pv. translucens DSM 18974	1.2e-160
A0A0G9I955_9XANT	Xanthomonas hyacinthi DSM 19077	1.7e-160
Q5NZA7_AROAE	Aromatoleum aromaticum (strain EbN1)	3.6e-160	an aromatic-degrading bacteria found in freshwater and soil habitats	Proteobacteria	Betaproteobacteria
A0A0G9HAG6_9GAMM	Dyella japonica DSM 16301	5.7e-160
A0A1G5DBV6_9PROT	Nitrosospira sp. Nl5	6.9e-160
A0A427C8P8_9GAMM	Stenotrophomonas sp. 278	1.2e-159
A0A0R0C5K6_9GAMM	Stenotrophomonas humi	2.1e-159	isolated from soil from Ghent in Belgium.	Proteobacteria	Gammaproteobacteria
A0A0E3UN68_9GAMM	Pseudoxanthomonas suwonensis	2.4e-159
A0A2T5MEC7_9GAMM	Sinobacteraceae bacterium GT1R17	4.1e-159
E6WP04_PSEUU	Pseudoxanthomonas suwonensis (strain 11-1)	5.4e-159
A0A1B3PN99_9BURK	Acidovorax sp. RAC01	9.2e-159
S6AYR3_PSERE	Pseudomonas resinovorans NBRC 106553	1.5e-158	activated sludge	Proteobacteria	Gammaproteobacteria
A0A3R8NPD5_9GAMM	Pseudoxanthomonas sp. SGD-10	1.9e-158
A0A3R8S8N4_9BURK	Aquabacterium sp. SJQ9	2.1e-158
A0A369AP48_9BURK	Extensimonas vulgaris	5e-158
A0A2R5FGK3_9PROT	Novimethylophilus kurashikiensis	6.5e-158	which was isolated from rice rhizosphere soil, was strictly lanthanide dependent.	Proteobacteria	Betaproteobacteria
A0A1H6WZF6_9GAMM	Frateuria terrea	8.6e-158
A0A2A3VKG1_9GAMM	Xanthomonadaceae bacterium NML93-0792	1.1e-157
A0A316I2Y1_9GAMM	Fulvimonas soli	1.2e-157	soil from Ghent in Belgium	Proteobacteria	Gammaproteobacteria
A0A1M7A2V8_9PROT	Nitrosospira sp. Nsp11	3.7e-157
A0A1R1I5A4_9RHOO	Azonexus hydrophilus	4.1e-157
A0A0R0DRJ3_9GAMM	Stenotrophomonas daejeonensis	7.4e-157
Q5H6Z9_XANOR	Xanthomonas oryzae pv. oryzae (strain KACC10331 / KXO85)	8.2e-157	the causative agent of bacterial blight on rice.	Proteobacteria	Gammaproteobacteria
A0A0R0A0P3_9GAMM	Stenotrophomonas panacihumi	1.4e-156
A0A1H7IRG4_9PROT	Nitrosovibrio tenuis	1.7e-156
Q47H81_DECAR	Dechloromonas aromatica (strain RCB)	2e-156
Q8PE83_XANCP	Xanthomonas campestris pv. campestris (strain ATCC 33913 / DSM 3586 / NCPPB 528 / LMG 568 / P 25)	2.1e-156	Plant (Brassica oleracea var. gemmifera), United Kingdom	Proteobacteria	Gammaproteobacteria
A0A2Z6E1Y9_9GAMM	Rhodanobacteraceae bacterium Dysh456	4.1e-156
A0A1K1MTB4_9PROT	Nitrosovibrio sp. Nv17	5e-156
A0A0K1J2B7_9RHOO	Azoarcus sp. CIB	6e-156
A0A3N0VKQ9_9GAMM	Sinobacteraceae bacterium	7.7e-156	glacier ervoconite	Proteobacteria	Gammaproteobacteria
A0A0A0MB64_9GAMM	Lysobacter defluvii IMMIB APB-9 = DSM 18482	2.9e-155
A0A160N3V9_9GAMM	Dyella thiooxydans	4.9e-155
A0A345ZNC5_9GAMM	Lysobacter sp. TY2-98	5.5e-155
A0A0A0EUE8_9GAMM	Lysobacter arseniciresistens ZS79	5.7e-155	isolated from subsurface soil of an iron mine in China.	Proteobacteria	Gammaproteobacteria
A0A1Y2QXX8_9BURK	Hydrogenophaga sp. IBVHS1	8.8e-155
N6XZE9_9RHOO	Thauera linaloolentis 47Lol = DSM 12138	1.7e-154
A0A0M2WQT2_9BURK	Janthinobacterium sp. KBS0711	2.4e-154
N6X6R5_9RHOO	Thauera sp. 27	6.2e-154
A0A0Q8FEB5_9GAMM	Pseudoxanthomonas sp. Root65	1.4e-153
A0A1P8FP42_9PROT	Betaproteobacteria bacterium GR16-43	3e-153	isolated from the freshwater by using dilution-to-extinction.	Proteobacteria	Betaproteobacteria
C4KAP2_THASP	Thauera sp. (strain MZ1T)	3.4e-153
A0A2S5TFI1_9GAMM	Solimonas fluminis	3.7e-153
A0A4R5TSB5_9GAMM	Luteimonas aestuarii	4.2e-153
A0A2T4IH53_9RHOO	Thauera sp. D20	4.3e-153	sludge from saline lake	Proteobacteria	Betaproteobacteria
A0A2K9LB04_9RHOO	Rhodocyclaceae bacterium	8.7e-153
A0A1H1SUW1_9PSED	Pseudomonas sabulinigri	1.6e-152
A0A1I4ZY64_9GAMM	Dokdonella immobilis	1.6e-152
A0A0Q4GWK8_9BURK	Xylophilus sp. Leaf220	3.7e-152
A0A091BIH3_9GAMM	Arenimonas composti TR7-09 = DSM 18010	4.2e-152	isolated from compost from Daejeon in Korea	Proteobacteria	Gammaproteobacteria
A0A0Q7PDH8_9GAMM	Lysobacter sp. Root494	6.5e-152
A0A1H9W884_9PSED	Pseudomonas bauzanensis	6.7e-152
A0A1V3RSP5_9BURK	Hydrogenophaga sp. A37	8.5e-152
A0A1S8DJE3_9PSED	Pseudomonas pachastrellae	1e-151	isolated from a marine sponge	Proteobacteria	Gammaproteobacteria
A0A2G8SW13_9BURK	Massilia psychrophila	1.1e-151
A0A4R6DSJ4_9RHOO	Azoarcus indigens	2e-151
A0A4R6YYN2_9GAMM	Tahibacter aquaticus	2.4e-151	isolated from a drinking water supply system from Budapest in Hungary.	Proteobacteria	Gammaproteobacteria
A0A1C3K4L2_9BURK	Orrella dioscoreae	3.3e-151
A0A069IDM8_9BURK	Cupriavidus sp. SK-3	4.7e-151
A1K9Y4_AZOSB	Azoarcus sp. (strain BH72)	7.9e-151	is a mutualistic N2-fixing endophyte of salt-tolerant Kallar grass	Proteobacteria	Betaproteobacteria
A0A411X720_9BURK	Massilia albidiflava	1.1e-150
A0A1B0VCF0_9CAUD	Salmonella phage SJ46	1.1e-150
A0A087MHC6_9GAMM	Arenimonas donghaensis DSM 18148 = HO3-R19	2.2e-150	was isolated from seashore sand	Proteobacteria	Gammaproteobacteria
A0A1B3WBG7_9GAMM	Luteimonas sp. JM171	2.2e-150
A0A3B7A9J1_9RHOO	Dechloromonas sp. HYN0024	5.7e-150
A0A1D9H742_9BURK	Cupriavidus sp. USMAA2-4	6.8e-150
A0A1H2FE51_9PSED	Pseudomonas pohangensis	7.1e-150	rod-shaped bacterium isolated from seashore sand on Homi cape, Korea	Proteobacteria	Gammaproteobacteria
A0A0C4YTG2_9BURK	Cupriavidus basilensis	1.1e-149	isolated from enrichment cultures with HMF as the sole carbon source	Proteobacteria	Betaproteobacteria
A0A1V4CI52_9BURK	Hydrogenophaga sp. H7	1.9e-149
A0A1V3PWI6_9GAMM	Rhodanobacter sp. B05	4.5e-149
A0A323V0R6_9RHOO	Azoarcus communis SWub3 = DSM 12120	6.3e-149	isolated from root tissues of Kallar grass in Pakistan.	Proteobacteria	Betaproteobacteria
S9ZHQ0_9RHOO	Thauera terpenica 58Eu	6.6e-149
A0A1I1SRE0_9BURK	Cupriavidus sp. OV038	4.4e-148
A0A4Q9R5Y6_9PSED	Pseudomonas dryadis	9.4e-148	isolated from pedunculate oak affected by acute oak decline in the UK	Proteobacteria	Gammaproteobacteria
A0A2U8GP29_9RHOO	Azoarcus communis	1e-147
A0A0D0S4F9_9GAMM	Lysobacter sp. A03	1.6e-147
A0A1E7X7J1_9BURK	Duganella phyllosphaerae	9.5e-147
A0A1H1YCW3_9PSED	Pseudomonas xinjiangensis	2e-146
A0A2R4C6S8_9BURK	Massilia armeniaca	2.5e-146	isolated from desert soil.	Proteobacteria	Betaproteobacteria
F6A897_PSEF1	Pseudomonas fulva (strain 12-X)	1e-145
A0A077LH73_9PSED	Pseudomonas sp. StFLB209	2.5e-145
A0A0G3BF75_9BURK	[Polyangium] brachysporum	3.6e-145
A0A418XFD8_9BURK	Massilia sp. K1S02-61	3.7e-145
A0A2G8T7Z0_9BURK	Massilia eurypsychrophila	3.8e-145	solated from an ice core drilled from Muztagh Glacier, Xinjiang, China.	Proteobacteria	Betaproteobacteria
A0A098U5Z0_9BURK	Massilia sp. JS1662	7e-145
A0A4V2KCT8_9GAMM	Pseudomonadaceae bacterium P17C	7.9e-145
A0A0T2Z1W2_9BURK	Hydrogenophaga sp. Root209	1.3e-144
W0UZX2_9BURK	Janthinobacterium agaricidamnosum NBRC 102515 = DSM 9628	1.7e-144	Causes soft-rot disease of the cultured button mushroom Agaricus bisporus.	Proteobacteria	Betaproteobacteria
A0A2T5HHJ3_9PSED	Pseudomonas sp. GV071	2e-144
L9PLH7_9BURK	Janthinobacterium sp. HH01	2.3e-144
A0A383RW06_9PSED	Pseudomonas reidholzensis	2.3e-144
A0A1I7M6W4_9BURK	Massilia namucuonensis	6e-144	isolated from a soil sample.	Proteobacteria	Betaproteobacteria
A0A1H8RG54_9BURK	Duganella sp. CF517	1.3e-143
A0A290ZTV7_9RHOO	Thauera sp. K11	2.1e-143
A0A2S0MEE8_9BURK	Ottowia oryzae	3.4e-143	isolated from Andong sikhye (Fermented Beverage)	Proteobacteria	Betaproteobacteria
A0A1S9A6W4_9BURK	Massilia sp. KIM	3.7e-143
A0A2U2I768_9BURK	Massilia glaciei	5.8e-143
A0A0N7J941_9BURK	Limnohabitans sp. 63ED37-2	1.1e-142
A0A139SXG9_9GAMM	Ventosimonas gracilis	1.1e-142	Cephalotes varians ant guts	Proteobacteria	Gammaproteobacteria
A0A0L6T3M2_9BURK	Methylibium sp. NZG	1.9e-142
Q0JZD3_CUPNH	Cupriavidus necator (strain ATCC 17699 / H16 / DSM 428 / Stanier 337)	2.3e-142
A0A089WWL9_9PSED	Pseudomonas cremoricolorata	2.5e-142
A0A1C9VIT9_9BURK	Hydrogenophaga sp. PBC	3.2e-142
A9BZT3_DELAS	Delftia acidovorans (strain DSM 14801 / SPH-1)	3.8e-142	soil enriched with acetamide in Delft (Netherlands).	Proteobacteria	Betaproteobacteria
Q46RM0_CUPPJ	Cupriavidus pinatubonensis (strain JMP 134 / LMG 1197)	4.3e-142
A0A2A4AVB8_9PSED	Pseudomonas pelagia	4.8e-142
A0A0K8NZK5_IDESA	Ideonella sakaiensis (strain NBRC 110686 / TISTR 2288 / 201-F6)	9e-142	Ultilization of degradation Amorphaous polyethylene terephthalate	Proteobacteria	Gammaproteobacteria
A0A0J1D7H4_9BURK	Massilia sp. WF1	1.3e-141
A0A3A3FKH4_9BURK	Herbaspirillum sp. K1R23-30	2.4e-141
A0A086WGY1_9BURK	Massilia sp. BSC265	2.8e-141
A0A1I4UM90_9GAMM	Rugamonas rubra	4.8e-141	red-pigmented bacteria isolated from a lowland river,	Proteobacteria	Gammaproteobacteria
A0A0Q6VY91_9BURK	Massilia sp. Root351	7.4e-141
A0A0Q5HE07_9BURK	Massilia sp. Leaf139	3.5e-140
A0A0J6GFN2_PSETA	Pseudomonas taetrolens	7.1e-140
A0A2X4AFB6_PAULE	Paucimonas lemoignei	1.1e-139	bacteria utilsiing poly(3-hydroxybutyrate) (PHB) as a carbon source	Proteobacteria	Betaproteobacteria
A0A0Q8R0R7_9BURK	Duganella sp. Root198D2	1.5e-139
A0A0X8BYJ1_9PSED	Pseudomonas monteilii	1.6e-139
A0A1V0B1W5_9PSED	Pseudomonas sp. S-6-2	2.3e-139
A0A0S4P7E0_9BURK	Janthinobacterium sp. CG23_2	4.1e-139
A0A0Q8QVE3_9BURK	Noviherbaspirillum sp. Root189	8.3e-139	roots of Arabidopsis thaliana ecotype Shakdara	Proteobacteria	Betaproteobacteria
A0A1T1ICR8_9PSED	Pseudomonas sp. MF4836	1.2e-138
F1W3W1_9BURK	Oxalobacteraceae bacterium IMCC9480	1.5e-138
A0A3A3FNJ3_9BURK	Herbaspirillum sp. K1R23-30	1.9e-138
A0A1A9HU13_9BURK	Mitsuaria sp. 7	1.4e-137
A0A2S5T918_9BURK	Schlegelella thermodepolymerans	1.8e-137
A0A328YK07_9BURK	Acidovorax anthurii	2e-137
Q9I1I6_PSEAE	Pseudomonas aeruginosa (strain ATCC 15692 / DSM 22644 / CIP 104116 / JCM 14847 / LMG 12228 / 1C / PRS 101 / PAO1)	2.7e-137	Cystic Fibrosis Patient Lung Australia	Proteobacteria	Gammaproteobacteria
A0A480AWM4_9BURK	Aquabacterium sp. W35	2.7e-137
A0A4V2JG24_9BURK	Aquabacterium sp. KMB7	2.8e-137
A0A3S2U0P2_9BURK	Rubrivivax sp. ICH-3	4.1e-137
A0A1H0FRE3_9PSED	Pseudomonas jinjuensis	1e-136
A0A1I4PI44_9PSED	Pseudomonas yangmingensis	1e-136	an alkaliphilic denitrifying species isolated from a hot spring.	Proteobacteria	Gammaproteobacteria
A0A385Z4L3_9PSED	Pseudomonas sp. K2W31S-8	2.3e-136
J0UB71_9BURK	Acidovorax sp. CF316	8.7e-136
A0A1M5VDX9_9BURK	Massilia sp. CF038	9e-136
A0A1I6JQA5_9BURK	Mitsuaria sp. PDC51	1.3e-135
A0A2U8FMA9_9BURK	Aquabacterium olei	2e-135
A2SEP8_METPP	Methylibium petroleiphilum (strain ATCC BAA-1232 / LMG 22953 / PM1)	4.3e-135	sewage treatment plant biofilter that was used for treating discharge from oil refineries	Proteobacteria	Betaproteobacteria
A0A1H8EYS0_9BURK	Duganella sp. CF402	4.6e-135
A0A091AMW3_9GAMM	Arenimonas metalli CF5-1	9.9e-135
A0A0B3BR30_9PSED	Pseudomonas flexibilis	2e-134
A0A0B7J1R6_9PROT	Candidatus Methylopumilus turicensis	2.2e-134
I0HW72_RUBGI	Rubrivivax gelatinosus (strain NBRC 100245 / IL144)	2.4e-134	purple nonsulfur photosynthetic bacterium	Proteobacteria	Betaproteobacteria
A0A4Q7W0G4_9BURK	Rivibacter subsaxonicus	3e-134
Q1GYW9_METFK	Methylobacillus flagellatus (strain KT / ATCC 51484 / DSM 6875)	5.5e-134
A0A1G6U9G1_9BURK	Acidovorax valerianellae	5.6e-134
A0A4V3D5B0_9GAMM	Thiopseudomonas denitrificans	7.9e-134
A1VRM6_POLNA	Polaromonas naphthalenivorans (strain CJ2)	1.1e-133	naphthalene-contaminated, freshwater sediment	Proteobacteria	Betaproteobacteria
A0A068YS68_9BURK	Polaromonas sp. CG9_12	1.7e-133
A1TQD2_ACIAC	Acidovorax citrulli (strain AAC00-1)	4.2e-133
A0A1H2HZE2_9PSED	Pseudomonas salegens	1.9e-132
I4N656_9PSED	Pseudomonas sp. M47T1	2.2e-132
A0A4R3N5M9_9GAMM	Thiobaca trueperi	2.2e-132
F5R9W7_METUF	Methyloversatilis universalis (strain ATCC BAA-1314 / JCM 13912 / FAM5)	3e-132	isolated from Lake Washington sediment	Proteobacteria	Betaproteobacteria
C6XA35_METGS	Methylovorus glucosetrophus (strain SIP3-4)	1.3e-131
A0A1N6X8B4_ACIRU	Acidiphilium rubrum	1.6e-131
A0A257DDF6_9BURK	Burkholderiales bacterium PBB1	1.8e-131
A0A2S5SWB0_9BURK	Zhizhongheella caldifontis	1.9e-131
A0A059KP35_9BURK	Sphaerotilus natans subsp. natans DSM 6575	2.5e-131	aqueous habitat	Proteobacteria	Betaproteobacteria
A0A1W1YML3_9BURK	Polynucleobacter sp. VK13	2.6e-131
A0A0N1BC71_9PROT	beta proteobacterium AAP99	4.1e-131
A0A1A9T2R4_9PROT	Methylovorus sp. MM2	8.5e-131	solated from soil collected at a 5-cm depth from grassland in Bawburgh, Norfolk, United Kingdom	Proteobacteria	Betaproteobacteria
A0A0Q5M360_9BURK	Acidovorax sp. Leaf160	9.9e-131
A0A0N1KZA4_9PROT	beta proteobacterium AAP65	1.1e-130
Y0KEC7_9PROT	Methylophilaceae bacterium 11	1.1e-130
A5G2A4_ACICJ	Acidiphilium cryptum (strain JF-5)	1.8e-130	an acidophilic dissimilatory iron-reducing bacterium (DIRB) of the alpha subdivision of the Proteobacteria	Proteobacteria	Alphaproteobacteria
A0A1B3LHK7_9PROT	Methyloversatilis sp. RAC08	5e-130
A0A0K1K069_9BURK	Massilia sp. NR 4-1	9.2e-130

### Sheet: Sheet2
Isolation Environment	Designation
isolated from the earthworm Aporrectodea caliginosa	Animal, Annelid
isolated from clinical specimens of pigs.	Animal, Mammal
microbiome of Caenorhabditis elegans	Animal, Nematode
Animal tissue, corn snake, Oregon, United States, 1986	Animal, Reptile
a common gut inhabitant of reptiles	Animal, Reptile
isolated from a marine sponge	Animal, Sponge
solated from crushed bodies of Russian wheat aphid	Animal,Insect
isolated from the mirid bug Capsodes infuscatus.	Animal,Insect
Cephalotes varians ant guts	Animal,Insect	9
isolated from a sample of nitrate- and radionuclide-contaminated groundwater in Russia.	Envionmental, Groundwater
Unknown -- wild type strain isolated from a natural source, 1948	Environmental
commonly found in the environment, particularly in water, soil, and fish	Environmental
found in natural environments such as water, sewage, soil, and vegetables; some species are found in human and animal species	Environmental
Vacuum cleaner dust, Guam	Environmental
. Strains of this family (Fig. 2) have been detected in a variety of habitats, e.g. soil, sewage sludge, and also veterinary and clinical samples.	Environmental
obligate chemolithoautotroph that can derive all its energy and reductant for growth from the oxidation of ammonia to nitrite.	Environmental
an aromatic-degrading bacteria found in freshwater and soil habitats	Environmental
purple nonsulfur photosynthetic bacterium	Environmental
an acidophilic dissimilatory iron-reducing bacterium (DIRB) of the alpha subdivision of the Proteobacteria	Environmental
glacier ervoconite	Environmental
isolated from an ice core drilled from Muztagh Glacier, Xinjiang, China.	Environmental
isolated from enrichment cultures with HMF as the sole carbon source	Environmental
which has been isolated from Andong sikhye (fermented beverage)	Environmental, Food
isolated from Andong sikhye (Fermented Beverage)	Environmental, Food
a fungus garden of the leaf-cutter ant Atta colombica on Pipeline Road in Panama	Environmental, Insect
Isolated from Himantormia sp., an Antarctic lichen species collected on Barton Peninsula, King George Island, Antarctica	Environmental, Lichen	17
isolated from an aquaculture farm in Cochin, India.	Environmental, Marine
was isolated from seashore sand	Environmental, Marine
rod-shaped bacterium isolated from seashore sand on Homi cape, Korea	Environmental, Marine
Isolated from soil.	Environmental, Soil
peat layer of a high moor, Yongneup wetland, korea	Environmental, Soil
solated from the soil collected in a ginseng field in Pocheon province, South Korea	Environmental, Soil
isolated from soil.	Environmental, Soil
Sub-desert soil, Tataouine, Tunisia, January 1999, Thierry Heulin	Environmental, Soil
low pH soil (isolate	Environmental, Soil
isolated from soil from Ghent in Belgium.	Environmental, Soil
which was isolated from rice rhizosphere soil, was strictly lanthanide dependent.	Environmental, Soil
isolated from subsurface soil of an iron mine in China.	Environmental, Soil
isolated from desert soil.	Environmental, Soil
isolated from a soil sample.	Environmental, Soil
soil enriched with acetamide in Delft (Netherlands).	Environmental, Soil
isolated from rhizospheric soil of the plant Hordeum vulgare from Taastrop in Denmark.	Environmental, Soil
isolated from potting soil from Portugal	Environmental, Soil
isolated from saline-alkali soil	Environmental, Soil
soil	Environmental, Soil
soil from Ghent in Belgium	Environmental, Soil
isolated from soil collected at a 5-cm depth from grassland in Bawburgh, Norfolk, United Kingdom	Environmental, Soil	18
activated sludge	Environmental, Waste treatment
isolated from compost from Daejeon in Korea	Environmental, Waste treatment
Ultilization of degradation Amorphaous polyethylene terephthalate	Environmental, Waste treatment
bacteria utilsiing poly(3-hydroxybutyrate) (PHB) as a carbon source	Environmental, Waste treatment
sewage treatment plant biofilter that was used for treating discharge from oil refineries	Environmental, Waste treatment
Isolated from Industry Wastewater ▿	Environmental, Waste water
naphthalene-contaminated, freshwater sediment	Environmental, Waste water	7
isolated from Drinking water, France.	Environmental, Water
Freshwater	Environmental, Water
isolated from a freshwater lake.	Environmental, Water
isolated from a freshwater hot spring,	Environmental, Water
isolated from the freshwater by using dilution-to-extinction.	Environmental, Water
isolated from a drinking water supply system from Budapest in Hungary.	Environmental, Water
red-pigmented bacteria isolated from a lowland river,	Environmental, Water
an alkaliphilic denitrifying species isolated from a hot spring.	Environmental, Water
aqueous habitat	Environmental, Water	9
isolated from an anaerobic, dechlorinating bioreactor culture enriched from river sediment in Germany	Environomental, Sediment
It has been isolated from gasoline-contaminated sediment and is shown to be responsible for the in situ degradation of BTEX	Environomental, Sediment
isolated from Lake Washington sediment	Environomental, Sediment
sludge from saline lake	Environomental, Sediment	58	4
Causes soft-rot disease of the cultured button mushroom Agaricus bisporus.	Fungus	1
Intensive Care Unit Surfaces	Hospital
General Hospital Vienna	Hosptial
recovered from the blood of two different patients at West China Hospital, Chengdu, PR China	Human, blood
isolated in the fall of 1922 from the stool of a convalescent diphtheria patient in Palo Alto, California,	Human, gut
Shiga toxin-producing Escherichia coli O157: H7 has become an important food- and waterborne pathogen that causes diarrhea,	Human, gut
Human Anal secretion	Human, gut
Human stool	Human, gut
bacteremia in a patient with acute perforated appendicitis	Human, gut
isolated in 1983 in Maryland where it caused neonatal meningitis	Human, meningitis
isolated from human sputum.	Human, respiratory
Sputum from a 66 year-old man, 1994	Human, respiratory
Sputum, South Carolina Dept. of Health and Environmental Control	Human, respiratory
nosocomial bacteremia in a patient with interstitial lung disease	Human, respiratory
Sputum, Baltimore, MD	Human, respiratory
Opportunistic pulmonary pathogen	Human, respiratory
Cystic Fibrosis Patient Lung Australia	Human, respiratory
cotton tampon	Human, urinary tract
Isolated from a hand wound following impalement with a tree branch.	Human, wound
Isolated from a wound	Human, wound
Nose wound, France	Human, wound	20
Isolated from surface-sterilized germinating wheat seed	Plant
fruit powder switzerland	Plant
Fruit powder, zurich	Plant
a cosmopolitan epiphyte originally isolated from pome fruit trees.	Plant
isolated from a raw vegetable processing line a Serratia strain with strong biofilm-forming capacity	Plant
Eucalyptus phytopathogen	Plant
a rubber-degrading bacterium isolated from the soil of a botanical garden in Japan.	Plant
Lilium auratum flower, Japan	Plant
Plant (Brassica oleracea var. gemmifera), United Kingdom	Plant
isolated from root tissues of Kallar grass in Pakistan.	Plant
roots of Arabidopsis thaliana ecotype Shakdara	Plant
Arabidopsis thaliana plant root	Plant
is a mutualistic N2-fixing endophyte of salt-tolerant Kallar grass	Plant
ecovered from coffee seeds giving off a potato-like flavour were studied.	Plant, disease
the causative agent of bacterial blight on rice.	Plant, disease
isolated from pedunculate oak affected by acute oak decline in the UK	Plant, disease	16
